# Generation of lineage-resolved complete metagenome-assembled genomes by precision phasing

**DOI:** 10.1101/2021.05.04.442591

**Authors:** Derek M. Bickhart, Mikhail Kolmogorov, Elizabeth Tseng, Daniel M. Portik, Anton Korobeynikov, Ivan Tolstoganov, Gherman Uritskiy, Ivan Liachko, Shawn T. Sullivan, Sung Bong Shin, Alvah Zorea, Victòria Pascal Andreu, Kevin Panke-Buisse, Marnix H. Medema, Itzik Mizrahi, Pavel A. Pevzner, Timothy P.L. Smith

**Affiliations:** USDA Dairy Forage Research Center, Madison, WI 53593; University of California, San Diego, CA; Pacific Biosciences, Menlo Park, CA; St. Petersburg State University, St. Petersburg, Russia; Phase Genomics, Seattle, WA; USDA Meat Animal Research Center, Clay Center, NE; Ben Gurion University of the Negev, Beer Sheba, Israel; Bioinformatics Group, Wageningen University, Wageningen, the Netherlands

**Author notes:** These authors contributed equally to this manuscript (Derek M. Bickhart, Mikhail Kolmogorov).

## Abstract

Microbial communities in many environments include distinct lineages of closely related organisms which have proved challenging to separate in metagenomic assembly, preventing generation of complete metagenome-assembled genomes (MAGs). The advent of long and accurate HiFi reads presents a possible means to address this challenge by generating complete MAGs for nearly all sufficiently abundant bacterial genomes in a microbial community. We present a metagenomic HiFi assembly of a complex microbial community from sheep fecal material that resulted in 428 high-quality MAGs from a single sample, the highest resolution achieved with metagenomic deconvolution to date. We applied a computational approach to separate distinct haplotype lineages and identified haplotypes of hundreds of variants across hundreds of kilobases of genomic sequence. Analysis of these haplotypes revealed 220 lineage-resolved complete MAGs, including 44 in single circular contigs, and demonstrated improvement in overall assembly compared to error-prone long reads. We report the characterization of multiple, closely-related microbes within a sample with potential to improve precision in assigning mobile genetic elements to host genomes within complex microbial communities.
