## Supplementary Table 6 for "Generation of lineage-resolved complete metagenome-assembled genomes by precision phasing"

### Sheet: clr3.consolidated.filt.short
Bin	Max Magphase Estimated Haplotype Alleles	SCG Completeness	SCG Contamination	Assembly
bin3c.100	13	74.51	7.84	CLR3
bin3c.10147	0	52.94	0	CLR3
bin3c.101	4	96.08	0	CLR3
bin3c.102	3	100	3.92	CLR3
bin3c.103	3	100	13.73	CLR3
bin3c.10426	2	74.51	0	CLR3
bin3c.104	1	96.08	1.96	CLR3
bin3c.105	0	72.55	3.92	CLR3
bin3c.106	0	98.04	3.92	CLR3
bin3c.107	0	96.08	0	CLR3
bin3c.108	4	60.78	0	CLR3
bin3c.109	9	98.04	1.96	CLR3
bin3c.110	5	98.04	9.8	CLR3
bin3c.111	0	90.2	0	CLR3
bin3c.112	2	100	2.63	CLR3
bin3c.113	0	98.04	0	CLR3
bin3c.114	1	96.08	2.63	CLR3
bin3c.115	0	96.08	3.92	CLR3
bin3c.116	0	96.08	7.89	CLR3
bin3c.117	0	96.08	3.92	CLR3
bin3c.11890	2	56.86	0	CLR3
bin3c.118	0	96.08	0	CLR3
bin3c.119	5	98.04	3.92	CLR3
bin3c.12037	1	58.82	0	CLR3
bin3c.120	0	96.08	7.84	CLR3
bin3c.12143	0	96.08	0	CLR3
bin3c.121	1	96.08	2.63	CLR3
bin3c.122	4	98.04	5.26	CLR3
bin3c.123	1	81.58	2.63	CLR3
bin3c.124	0	88.24	1.96	CLR3
bin3c.126	4	58.82	0	CLR3
bin3c.127	3	96.08	3.92	CLR3
bin3c.128	0	94.12	3.92	CLR3
bin3c.129	0	100	3.92	CLR3
bin3c.12	8	98.04	18.42	CLR3
bin3c.130	0	84.31	3.92	CLR3
bin3c.131	3	100	3.92	CLR3
bin3c.132	2	98.04	3.92	CLR3
bin3c.133	0	72.55	0	CLR3
bin3c.134	2	86.27	1.96	CLR3
bin3c.135	4	94.12	0	CLR3
bin3c.136	6	84.31	15.79	CLR3
bin3c.137	8	94.12	2.63	CLR3
bin3c.138	0	96.08	0	CLR3
bin3c.139	2	100	3.92	CLR3
bin3c.13	0	100	0	CLR3
bin3c.141	4	100	5.88	CLR3
bin3c.142	11	100	1.96	CLR3
bin3c.143	0	100	3.92	CLR3
bin3c.144	6	96.08	5.88	CLR3
bin3c.145	3	98.04	1.96	CLR3
bin3c.146	0	52.94	0	CLR3
bin3c.147	5	96.08	5.88	CLR3
bin3c.148	1	100	0	CLR3
bin3c.14967	0	50.98	0	CLR3
bin3c.149	7	58.82	2.63	CLR3
bin3c.14	8	86.27	0	CLR3
bin3c.150	0	98.04	9.8	CLR3
bin3c.151	1	98.04	1.96	CLR3
bin3c.153	3	96.08	0	CLR3
bin3c.156	1	96.08	25.49	CLR3
bin3c.157	0	98.04	1.96	CLR3
bin3c.158	0	96.08	3.92	CLR3
bin3c.159	5	96.08	9.8	CLR3
bin3c.15	5	100	23.53	CLR3
bin3c.160	7	98.04	5.26	CLR3
bin3c.161	9	98.04	7.84	CLR3
bin3c.16214	5	98.04	0	CLR3
bin3c.162	0	96.08	1.96	CLR3
bin3c.163	0	54.9	1.96	CLR3
bin3c.16460	0	50.98	0	CLR3
bin3c.164	0	98.04	9.8	CLR3
bin3c.165	0	98.04	3.92	CLR3
bin3c.167	4	90.2	3.92	CLR3
bin3c.168	0	96.08	7.89	CLR3
bin3c.169	18	90.2	1.96	CLR3
bin3c.16	11	80.39	1.96	CLR3
bin3c.170	2	94.12	7.84	CLR3
bin3c.171	1	76.47	7.84	CLR3
bin3c.172	0	98.04	11.76	CLR3
bin3c.173	1	80.39	1.96	CLR3
bin3c.174	0	52.94	0	CLR3
bin3c.175	6	90.2	5.88	CLR3
bin3c.176	5	98.04	0	CLR3
bin3c.177	4	70.59	3.92	CLR3
bin3c.178	3	100	5.88	CLR3
bin3c.180	2	100	0	CLR3
bin3c.181	3	100	3.92	CLR3
bin3c.182	0	98.04	3.92	CLR3
bin3c.183	1	100	1.96	CLR3
bin3c.184	4	98.04	1.96	CLR3
bin3c.185	0	94.12	3.92	CLR3
bin3c.186	0	94.12	2.63	CLR3
bin3c.187	0	98.04	1.96	CLR3
bin3c.188	4	96.08	2.63	CLR3
bin3c.189	0	98.04	2.63	CLR3
bin3c.18	2	86.27	0	CLR3
bin3c.190	0	84.31	19.61	CLR3
bin3c.191	0	56.86	7.89	CLR3
bin3c.192	8	100	0	CLR3
bin3c.193	0	92.16	0	CLR3
bin3c.194	14	100	5.26	CLR3
bin3c.195	0	78.43	5.88	CLR3
bin3c.196	6	98.04	5.88	CLR3
bin3c.197	1	94.12	1.96	CLR3
bin3c.1982	7	52.94	0	CLR3
bin3c.198	0	56.86	1.96	CLR3
bin3c.199	0	88.24	3.92	CLR3
bin3c.19	5	90.2	9.8	CLR3
bin3c.200	2	98.04	0	CLR3
bin3c.201	4	98.04	0	CLR3
bin3c.202	0	100	1.96	CLR3
bin3c.203	3	90.2	2.63	CLR3
bin3c.204	0	92.16	0	CLR3
bin3c.206	1	94.12	1.96	CLR3
bin3c.207	0	96.08	5.26	CLR3
bin3c.208	1	98.04	0	CLR3
bin3c.209	6	98.04	5.88	CLR3
bin3c.211	3	98.04	1.96	CLR3
bin3c.212	6	100	5.88	CLR3
bin3c.213	3	98.04	7.89	CLR3
bin3c.214	0	98.04	1.96	CLR3
bin3c.215	0	98.04	0	CLR3
bin3c.216	0	100	0	CLR3
bin3c.217	1	96.08	2.63	CLR3
bin3c.218	0	74.51	0	CLR3
bin3c.219	2	98.04	0	CLR3
bin3c.220	4	98.04	0	CLR3
bin3c.221	2	94.12	7.84	CLR3
bin3c.222	18	100	7.84	CLR3
bin3c.223	1	94.12	2.63	CLR3
bin3c.225	4	94.12	11.76	CLR3
bin3c.226	0	68.63	3.92	CLR3
bin3c.227	0	98.04	5.88	CLR3
bin3c.228	0	88.24	1.96	CLR3
bin3c.229	0	96.08	3.92	CLR3
bin3c.230	3	88.24	3.92	CLR3
bin3c.232	0	86.27	1.96	CLR3
bin3c.233	0	90.2	5.88	CLR3
bin3c.235	3	100	25.49	CLR3
bin3c.236	0	62.75	7.84	CLR3
bin3c.237	3	100	3.92	CLR3
bin3c.239	0	100	3.92	CLR3
bin3c.241	22	100	0	CLR3
bin3c.242	0	98.04	2.63	CLR3
bin3c.245	0	98.04	5.88	CLR3
bin3c.246	0	96.08	9.8	CLR3
bin3c.247	0	98.04	7.89	CLR3
bin3c.248	0	78.43	5.26	CLR3
bin3c.249	0	88.24	5.88	CLR3
bin3c.24	0	88.24	1.96	CLR3
bin3c.250	0	100	11.76	CLR3
bin3c.251	3	100	2.63	CLR3
bin3c.253	1	58.82	3.92	CLR3
bin3c.254	6	96.08	0	CLR3
bin3c.256	0	94.12	1.96	CLR3
bin3c.25	8	97.37	28.95	CLR3
bin3c.26076	0	56.86	0	CLR3
bin3c.260	9	98.04	0	CLR3
bin3c.261	0	96.08	0	CLR3
bin3c.262	4	98.04	3.92	CLR3
bin3c.263	3	94.12	7.84	CLR3
bin3c.265	0	94.12	2.63	CLR3
bin3c.266	0	98.04	0	CLR3
bin3c.268	0	84.31	2.63	CLR3
bin3c.269	0	100	45.1	CLR3
bin3c.26	11	96.08	1.96	CLR3
bin3c.270	0	94.12	0	CLR3
bin3c.271	7	68.63	1.96	CLR3
bin3c.272	3	86.27	3.92	CLR3
bin3c.274	4	98.04	3.92	CLR3
bin3c.276	8	92.16	7.84	CLR3
bin3c.27779	0	60.78	0	CLR3
bin3c.277	0	80.39	1.96	CLR3
bin3c.278	0	100	0	CLR3
bin3c.279	0	94.12	5.88	CLR3
bin3c.280	0	86.27	1.96	CLR3
bin3c.281	0	96.08	2.63	CLR3
bin3c.282	0	96.08	0	CLR3
bin3c.283	0	98.04	3.92	CLR3
bin3c.28421	0	50.98	0	CLR3
bin3c.284	3	62.75	0	CLR3
bin3c.286	0	94.12	0	CLR3
bin3c.287	25	97.37	0	CLR3
bin3c.28	12	100	5.88	CLR3
bin3c.29083	1	52.94	0	CLR3
bin3c.290	0	54.9	2.63	CLR3
bin3c.291	7	100	2.63	CLR3
bin3c.292	1	82.35	2.63	CLR3
bin3c.293	0	90.2	3.92	CLR3
bin3c.294	6	98.04	5.88	CLR3
bin3c.295	3	98.04	5.88	CLR3
bin3c.296	0	52.94	2.63	CLR3
bin3c.297	1	94.12	3.92	CLR3
bin3c.298	0	98.04	1.96	CLR3
bin3c.299	2	86.84	0	CLR3
bin3c.300	2	94.12	3.92	CLR3
bin3c.301	0	100	5.88	CLR3
bin3c.302	0	92.16	5.26	CLR3
bin3c.303	0	84.31	1.96	CLR3
bin3c.304	0	84.31	2.63	CLR3
bin3c.305	0	84.31	3.92	CLR3
bin3c.306	1	92.16	3.92	CLR3
bin3c.307	0	68.63	2.63	CLR3
bin3c.308	0	96.08	1.96	CLR3
bin3c.30982	0	52.94	0	CLR3
bin3c.309	0	92.16	1.96	CLR3
bin3c.30	6	100	19.61	CLR3
bin3c.31031	9	52.94	0	CLR3
bin3c.31053	2	50.98	0	CLR3
bin3c.310	0	96.08	1.96	CLR3
bin3c.311	2	98.04	0	CLR3
bin3c.315	2	98.04	2.63	CLR3
bin3c.316	9	92.16	1.96	CLR3
bin3c.319	3	96.08	39.22	CLR3
bin3c.321	3	98.04	1.96	CLR3
bin3c.322	0	94.12	5.26	CLR3
bin3c.323	0	96.08	0	CLR3
bin3c.324	0	64.71	2.63	CLR3
bin3c.326	4	98.04	1.96	CLR3
bin3c.32745	0	54.9	0	CLR3
bin3c.327	4	100	0	CLR3
bin3c.328	1	90.2	7.84	CLR3
bin3c.329	4	98.04	0	CLR3
bin3c.32	0	98.04	1.96	CLR3
bin3c.330	3	84.31	2.63	CLR3
bin3c.33139	0	98.04	0	CLR3
bin3c.331	8	100	0	CLR3
bin3c.333	2	96.08	0	CLR3
bin3c.335	3	96.08	5.88	CLR3
bin3c.336	3	86.27	3.92	CLR3
bin3c.337	0	90.2	1.96	CLR3
bin3c.339	7	90.2	0	CLR3
bin3c.33	0	98.04	3.92	CLR3
bin3c.340	8	96.08	3.92	CLR3
bin3c.341	0	98.04	0	CLR3
bin3c.342	2	90.2	3.92	CLR3
bin3c.343	6	98.04	1.96	CLR3
bin3c.344	0	96.08	2.63	CLR3
bin3c.345	11	98.04	33.33	CLR3
bin3c.346	0	96.08	1.96	CLR3
bin3c.347	0	64.71	1.96	CLR3
bin3c.348	0	70.59	10.53	CLR3
bin3c.349	2	94.12	0	CLR3
bin3c.34	6	96.08	2.63	CLR3
bin3c.351	2	98.04	3.92	CLR3
bin3c.352	5	68.63	7.84	CLR3
bin3c.353	5	100	3.92	CLR3
bin3c.35464	0	58.82	0	CLR3
bin3c.354	0	88.24	1.96	CLR3
bin3c.35561	0	50.98	0	CLR3
bin3c.35612	0	58.82	0	CLR3
bin3c.356	3	88.24	17.65	CLR3
bin3c.357	3	100	5.88	CLR3
bin3c.358	4	98.04	1.96	CLR3
bin3c.35968	0	58.82	0	CLR3
bin3c.359	0	84.31	3.92	CLR3
bin3c.360	0	94.12	3.92	CLR3
bin3c.363	3	98.04	1.96	CLR3
bin3c.364	0	90.2	1.96	CLR3
bin3c.365	2	98.04	0	CLR3
bin3c.366	0	86.27	0	CLR3
bin3c.36701	17	56.86	0	CLR3
bin3c.367	9	96.08	7.89	CLR3
bin3c.368	3	100	0	CLR3
bin3c.36911	0	50.98	0	CLR3
bin3c.370	4	94.12	0	CLR3
bin3c.37146	0	54.9	0	CLR3
bin3c.371	2	98.04	3.92	CLR3
bin3c.372	1	74.51	2.63	CLR3
bin3c.373	0	94.12	1.96	CLR3
bin3c.374	3	98.04	1.96	CLR3
bin3c.37510	1	66.67	0	CLR3
bin3c.37563	2	50.98	0	CLR3
bin3c.376	0	96.08	0	CLR3
bin3c.377	0	82.35	2.63	CLR3
bin3c.379	0	50.98	0	CLR3
bin3c.37	0	96.08	11.76	CLR3
bin3c.38034	0	52.94	0	CLR3
bin3c.380	0	100	0	CLR3
bin3c.38109	0	52.94	0	CLR3
bin3c.381	0	88.24	3.92	CLR3
bin3c.382	6	100	1.96	CLR3
bin3c.3844	0	54.9	0	CLR3
bin3c.384	2	94.12	2.63	CLR3
bin3c.385	2	90.2	1.96	CLR3
bin3c.386	0	96.08	0	CLR3
bin3c.387	20	92.16	0	CLR3
bin3c.38858	6	70.59	0	CLR3
bin3c.388	0	98.04	3.92	CLR3
bin3c.38	10	98.04	15.69	CLR3
bin3c.390	0	94.12	3.92	CLR3
bin3c.392	3	100	2.63	CLR3
bin3c.393	2	100	1.96	CLR3
bin3c.39412	0	52.94	0	CLR3
bin3c.39429	0	50.98	0	CLR3
bin3c.394	0	70.59	3.92	CLR3
bin3c.395	0	100	7.84	CLR3
bin3c.39653	0	56.86	0	CLR3
bin3c.39699	8	50.98	0	CLR3
bin3c.396	0	98.04	2.63	CLR3
bin3c.397	0	72.55	1.96	CLR3
bin3c.398	0	86.84	0	CLR3
bin3c.39	5	94.12	11.76	CLR3
bin3c.4000	0	54.9	0	CLR3
bin3c.400	6	98.04	0	CLR3
bin3c.401	0	98.04	1.96	CLR3
bin3c.402	0	96.08	1.96	CLR3
bin3c.403	0	76.47	0	CLR3
bin3c.404	3	94.12	0	CLR3
bin3c.406	0	78.43	3.92	CLR3
bin3c.407	3	80.39	2.63	CLR3
bin3c.409	0	86.27	7.84	CLR3
bin3c.40	0	100	3.92	CLR3
bin3c.411	0	62.75	3.92	CLR3
bin3c.412	0	88.24	0	CLR3
bin3c.416	18	94.12	1.96	CLR3
bin3c.417	0	90.2	3.92	CLR3
bin3c.418	1	98.04	5.88	CLR3
bin3c.419	0	100	0	CLR3
bin3c.41	5	94.12	7.84	CLR3
bin3c.420	7	98.04	7.89	CLR3
bin3c.42158	1	52.94	0	CLR3
bin3c.421	0	100	0	CLR3
bin3c.42278	8	54.9	0	CLR3
bin3c.422	2	92.16	1.96	CLR3
bin3c.42318	0	52.94	0	CLR3
bin3c.423	3	100	3.92	CLR3
bin3c.425	0	98.04	2.63	CLR3
bin3c.427	4	94.12	3.92	CLR3
bin3c.428	0	52.94	2.63	CLR3
bin3c.42	5	98.04	1.96	CLR3
bin3c.430	0	98.04	3.92	CLR3
bin3c.431	0	98.04	0	CLR3
bin3c.432	0	74.51	1.96	CLR3
bin3c.433	0	98.04	0	CLR3
bin3c.434	5	98.04	1.96	CLR3
bin3c.435	0	90.2	2.63	CLR3
bin3c.438	4	88.24	5.26	CLR3
bin3c.43	8	94.12	19.61	CLR3
bin3c.440	49	94.12	1.96	CLR3
bin3c.441	0	56.86	0	CLR3
bin3c.444	0	78.43	0	CLR3
bin3c.445	0	78.43	1.96	CLR3
bin3c.446	3	96.08	3.92	CLR3
bin3c.447	3	98.04	1.96	CLR3
bin3c.448	8	96.08	3.92	CLR3
bin3c.449	0	92.16	1.96	CLR3
bin3c.44	0	100	5.88	CLR3
bin3c.452	3	86.27	1.96	CLR3
bin3c.453	0	88.24	2.63	CLR3
bin3c.455	0	86.27	1.96	CLR3
bin3c.456	3	100	0	CLR3
bin3c.458	6	94.12	1.96	CLR3
bin3c.459	15	96.08	5.88	CLR3
bin3c.45	0	100	1.96	CLR3
bin3c.461	2	98.04	3.92	CLR3
bin3c.462	0	96.08	2.63	CLR3
bin3c.463	0	58.82	1.96	CLR3
bin3c.465	0	78.43	0	CLR3
bin3c.466	0	50.98	0	CLR3
bin3c.467	9	84.31	5.26	CLR3
bin3c.4685	1	54.9	0	CLR3
bin3c.469	0	86.27	7.89	CLR3
bin3c.470	10	90.2	0	CLR3
bin3c.471	0	94.12	1.96	CLR3
bin3c.472	0	82.35	1.96	CLR3
bin3c.473	1	88.24	1.96	CLR3
bin3c.474	3	100	1.96	CLR3
bin3c.475	0	90.2	3.92	CLR3
bin3c.476	7	98.04	1.96	CLR3
bin3c.477	5	100	3.92	CLR3
bin3c.478	3	98.04	0	CLR3
bin3c.479	7	96.08	0	CLR3
bin3c.481	0	80.39	0	CLR3
bin3c.482	0	98.04	11.76	CLR3
bin3c.483	3	98.04	3.92	CLR3
bin3c.484	0	98.04	3.92	CLR3
bin3c.486	0	98.04	2.63	CLR3
bin3c.488	0	68.63	5.26	CLR3
bin3c.489	7	94.12	2.63	CLR3
bin3c.48	3	96.08	9.8	CLR3
bin3c.490	0	96.08	1.96	CLR3
bin3c.491	5	90.2	15.69	CLR3
bin3c.492	5	98.04	5.88	CLR3
bin3c.493	3	88.24	0	CLR3
bin3c.494	4	98.04	0	CLR3
bin3c.495	0	92.16	1.96	CLR3
bin3c.497	0	90.2	1.96	CLR3
bin3c.498	3	96.08	3.92	CLR3
bin3c.499	26	94.12	2.63	CLR3
bin3c.500	0	70.59	1.96	CLR3
bin3c.501	5	98.04	0	CLR3
bin3c.503	2	92.16	2.63	CLR3
bin3c.504	3	74.51	3.92	CLR3
bin3c.505	23	82.35	0	CLR3
bin3c.506	0	100	0	CLR3
bin3c.507	6	88.24	0	CLR3
bin3c.508	4	86.27	1.96	CLR3
bin3c.509	0	86.27	5.26	CLR3
bin3c.50	0	98.04	29.41	CLR3
bin3c.510	6	98.04	0	CLR3
bin3c.511	0	74.51	0	CLR3
bin3c.512	0	60.78	0	CLR3
bin3c.514	2	66.67	3.92	CLR3
bin3c.515	3	74.51	0	CLR3
bin3c.516	0	98.04	3.92	CLR3
bin3c.518	11	96.08	0	CLR3
bin3c.519	3	50.98	0	CLR3
bin3c.521	0	96.08	0	CLR3
bin3c.522	0	80.39	5.26	CLR3
bin3c.524	6	96.08	3.92	CLR3
bin3c.525	3	96.08	1.96	CLR3
bin3c.526	0	70.59	3.92	CLR3
bin3c.527	6	98.04	9.8	CLR3
bin3c.528	0	96.08	5.26	CLR3
bin3c.529	3	94.12	0	CLR3
bin3c.530	16	90.2	15.69	CLR3
bin3c.532	0	80.39	2.63	CLR3
bin3c.533	0	58.82	1.96	CLR3
bin3c.534	4	94.12	2.63	CLR3
bin3c.537	2	88.24	0	CLR3
bin3c.538	6	98.04	5.26	CLR3
bin3c.539	22	90.2	1.96	CLR3
bin3c.53	7	98.04	11.76	CLR3
bin3c.541	3	98.04	0	CLR3
bin3c.542	0	96.08	0	CLR3
bin3c.545	2	72.55	3.92	CLR3
bin3c.546	0	62.75	0	CLR3
bin3c.547	5	96.08	0	CLR3
bin3c.54	0	100	13.73	CLR3
bin3c.550	3	98.04	0	CLR3
bin3c.551	0	84.31	0	CLR3
bin3c.554	0	86.27	0	CLR3
bin3c.556	0	78.43	1.96	CLR3
bin3c.557	3	96.08	5.26	CLR3
bin3c.559	0	74.51	0	CLR3
bin3c.55	3	98.04	3.92	CLR3
bin3c.560	0	98.04	7.84	CLR3
bin3c.561	0	92.16	0	CLR3
bin3c.562	6	90.2	0	CLR3
bin3c.564	7	86.27	0	CLR3
bin3c.565	3	94.12	0	CLR3
bin3c.567	4	72.55	0	CLR3
bin3c.568	1	98.04	3.92	CLR3
bin3c.569	0	52.94	0	CLR3
bin3c.56	7	100	2.63	CLR3
bin3c.570	3	70.59	1.96	CLR3
bin3c.572	1	74.51	1.96	CLR3
bin3c.574	0	60.78	3.92	CLR3
bin3c.575	9	96.08	1.96	CLR3
bin3c.576	6	96.08	0	CLR3
bin3c.577	0	96.08	0	CLR3
bin3c.578	0	94.12	2.63	CLR3
bin3c.579	0	96.08	0	CLR3
bin3c.57	0	92.16	3.92	CLR3
bin3c.580	0	64.71	0	CLR3
bin3c.582	2	56.86	2.63	CLR3
bin3c.5834	1	52.94	0	CLR3
bin3c.583	5	90.2	3.92	CLR3
bin3c.586	12	92.16	0	CLR3
bin3c.5872	0	96.08	0	CLR3
bin3c.58	5	98.04	3.92	CLR3
bin3c.591	0	54.9	0	CLR3
bin3c.593	0	98.04	0	CLR3
bin3c.594	0	54.9	0	CLR3
bin3c.596	4	54.9	1.96	CLR3
bin3c.597	0	96.08	0	CLR3
bin3c.598	0	72.55	0	CLR3
bin3c.599	5	98.04	0	CLR3
bin3c.59	23	92.16	5.88	CLR3
bin3c.5	9	100	5.26	CLR3
bin3c.600	3	98.04	5.88	CLR3
bin3c.603	2	96.08	0	CLR3
bin3c.607	0	68.63	1.96	CLR3
bin3c.611	3	98.04	0	CLR3
bin3c.613	4	96.08	5.26	CLR3
bin3c.614	17	84.31	0	CLR3
bin3c.615	2	74.51	0	CLR3
bin3c.618	0	66.67	0	CLR3
bin3c.619	0	74.51	0	CLR3
bin3c.620	0	52.94	0	CLR3
bin3c.623	5	82.35	0	CLR3
bin3c.626	0	62.75	0	CLR3
bin3c.62	2	96.08	3.92	CLR3
bin3c.630	0	64.71	2.63	CLR3
bin3c.632	0	80.39	0	CLR3
bin3c.633	8	76.47	0	CLR3
bin3c.636	0	74.51	0	CLR3
bin3c.639	0	62.75	1.96	CLR3
bin3c.63	2	100	0	CLR3
bin3c.64	10	94.12	5.88	CLR3
bin3c.65	4	98.04	13.73	CLR3
bin3c.665	11	58.82	0	CLR3
bin3c.66	11	96.08	9.8	CLR3
bin3c.673	0	50.98	0	CLR3
bin3c.68	8	96.08	5.88	CLR3
bin3c.69	13	92.16	13.73	CLR3
bin3c.70	0	98.04	5.88	CLR3
bin3c.7108	0	72.55	0	CLR3
bin3c.714	0	54.9	0	CLR3
bin3c.729	63	52.94	0	CLR3
bin3c.72	0	90.2	0	CLR3
bin3c.73	0	86.27	0	CLR3
bin3c.749	30	54.9	0	CLR3
bin3c.74	0	68.63	10.53	CLR3
bin3c.75	6	90.2	23.53	CLR3
bin3c.76	4	98.04	2.63	CLR3
bin3c.77	10	96.08	1.96	CLR3
bin3c.78	1	98.04	0	CLR3
bin3c.79	4	90.2	0	CLR3
bin3c.7	3	90.2	2.63	CLR3
bin3c.80	5	100	3.92	CLR3
bin3c.81	46	96.08	5.88	CLR3
bin3c.8380	0	74.51	0	CLR3
bin3c.83	3	98.04	5.88	CLR3
bin3c.84	8	100	0	CLR3
bin3c.8535	0	52.94	0	CLR3
bin3c.86	0	88.24	0	CLR3
bin3c.87	0	80.39	2.63	CLR3
bin3c.88	4	92.16	3.92	CLR3
bin3c.89	11	96.08	27.45	CLR3
bin3c.8	6	90.2	15.69	CLR3
bin3c.90	5	98.04	0	CLR3
bin3c.91	0	96.08	3.92	CLR3
bin3c.92	1	96.08	3.92	CLR3
bin3c.93	0	96.08	1.96	CLR3
bin3c.9494	0	54.9	0	CLR3
bin3c.94	3	96.08	31.37	CLR3
bin3c.95	0	98.04	7.84	CLR3
bin3c.96	6	98.04	3.92	CLR3
bin3c.97	2	100	1.96	CLR3
bin3c.98	1	100	0	CLR3
bin3c.101	0	94.12	3.92	CLR2
bin3c.10245	0	50.98	0	CLR2
bin3c.102	3	98.04	5.88	CLR2
bin3c.103	5	90.2	5.26	CLR2
bin3c.104	5	100	7.89	CLR2
bin3c.10551	0	50.98	0	CLR2
bin3c.106	0	96.08	0	CLR2
bin3c.107	3	96.08	3.92	CLR2
bin3c.108	5	100	1.96	CLR2
bin3c.109	1	98.04	1.96	CLR2
bin3c.10	5	100	15.69	CLR2
bin3c.110	1	98.04	0	CLR2
bin3c.111	6	94.12	3.92	CLR2
bin3c.113	3	98.04	1.96	CLR2
bin3c.114	8	98.04	37.25	CLR2
bin3c.115	0	98.04	3.92	CLR2
bin3c.116	6	96.08	3.92	CLR2
bin3c.117	1	100	0	CLR2
bin3c.118	0	98.04	7.89	CLR2
bin3c.11902	0	56.86	0	CLR2
bin3c.119	0	98.04	0	CLR2
bin3c.11	9	90.2	28.95	CLR2
bin3c.120	0	98.04	1.96	CLR2
bin3c.121	0	96.08	3.92	CLR2
bin3c.122	10	96.08	2.63	CLR2
bin3c.123	6	100	2.63	CLR2
bin3c.124	5	98.04	5.88	CLR2
bin3c.12595	9	52.94	0	CLR2
bin3c.125	5	94.12	3.92	CLR2
bin3c.126	2	90.2	21.57	CLR2
bin3c.128	9	78.43	9.8	CLR2
bin3c.129	10	96.08	1.96	CLR2
bin3c.12	11	86.27	17.65	CLR2
bin3c.130	0	96.08	7.84	CLR2
bin3c.131	0	90.2	1.96	CLR2
bin3c.133	3	98.04	5.88	CLR2
bin3c.134	8	96.08	9.8	CLR2
bin3c.135	0	58.82	3.92	CLR2
bin3c.136	3	98.04	3.92	CLR2
bin3c.137	0	62.75	3.92	CLR2
bin3c.1380	4	52.94	0	CLR2
bin3c.138	5	100	21.05	CLR2
bin3c.139	11	94.12	7.84	CLR2
bin3c.140	13	100	1.96	CLR2
bin3c.141	9	92.16	3.92	CLR2
bin3c.14231	0	54.9	0	CLR2
bin3c.142	1	96.08	23.53	CLR2
bin3c.143	0	96.08	3.92	CLR2
bin3c.144	13	100	2.63	CLR2
bin3c.145	0	96.08	5.88	CLR2
bin3c.14673	4	50.98	0	CLR2
bin3c.147	5	96.08	5.88	CLR2
bin3c.148	12	82.35	7.89	CLR2
bin3c.14996	1	54.9	0	CLR2
bin3c.149	0	94.12	3.92	CLR2
bin3c.14	11	88.24	7.84	CLR2
bin3c.150	8	98.04	2.63	CLR2
bin3c.151	2	100	2.63	CLR2
bin3c.152	5	94.12	0	CLR2
bin3c.153	4	66.67	5.88	CLR2
bin3c.15409	1	56.86	0	CLR2
bin3c.154	5	100	3.92	CLR2
bin3c.155	2	98.04	1.96	CLR2
bin3c.156	5	98.04	1.96	CLR2
bin3c.15748	0	56.86	0	CLR2
bin3c.1585	0	60.78	0	CLR2
bin3c.15872	2	50.98	0	CLR2
bin3c.159	2	56.86	2.63	CLR2
bin3c.15	3	90.2	5.88	CLR2
bin3c.160	4	96.08	2.63	CLR2
bin3c.161	0	100	0	CLR2
bin3c.162	14	86.27	15.69	CLR2
bin3c.163	0	72.55	0	CLR2
bin3c.164	6	96.08	3.92	CLR2
bin3c.165	4	90.2	0	CLR2
bin3c.166	7	98.04	5.88	CLR2
bin3c.167	1	96.08	1.96	CLR2
bin3c.168	2	98.04	0	CLR2
bin3c.169	5	96.08	5.88	CLR2
bin3c.16	9	88.24	31.37	CLR2
bin3c.170	2	96.08	0	CLR2
bin3c.171	9	98.04	5.88	CLR2
bin3c.172	5	96.08	0	CLR2
bin3c.173	0	98.04	2.63	CLR2
bin3c.174	5	98.04	9.8	CLR2
bin3c.175	0	90.2	1.96	CLR2
bin3c.176	2	100	45.1	CLR2
bin3c.177	0	98.04	5.26	CLR2
bin3c.178	3	96.08	3.92	CLR2
bin3c.179	4	92.16	2.63	CLR2
bin3c.17	11	100	25.49	CLR2
bin3c.180	0	88.24	2.63	CLR2
bin3c.181	1	98.04	1.96	CLR2
bin3c.18254	0	58.82	0	CLR2
bin3c.182	3	90.2	5.88	CLR2
bin3c.183	2	98.04	1.96	CLR2
bin3c.184	11	96.08	5.88	CLR2
bin3c.185	3	96.08	0	CLR2
bin3c.186	5	98.04	3.92	CLR2
bin3c.187	3	92.16	1.96	CLR2
bin3c.188	1	92.16	5.26	CLR2
bin3c.189	0	94.12	0	CLR2
bin3c.19041	0	50.98	0	CLR2
bin3c.191	4	96.08	2.63	CLR2
bin3c.192	6	98.04	0	CLR2
bin3c.193	1	100	0	CLR2
bin3c.194	5	98.04	1.96	CLR2
bin3c.195	3	96.08	13.73	CLR2
bin3c.196	1	92.16	7.84	CLR2
bin3c.197	3	78.43	1.96	CLR2
bin3c.198	4	90.2	0	CLR2
bin3c.199	8	100	0	CLR2
bin3c.19	16	100	25.49	CLR2
bin3c.200	1	90.2	3.92	CLR2
bin3c.201	14	90.2	7.84	CLR2
bin3c.202	0	88.24	3.92	CLR2
bin3c.204	2	94.12	1.96	CLR2
bin3c.205	6	98.04	0	CLR2
bin3c.207	2	98.04	2.63	CLR2
bin3c.208	5	98.04	1.96	CLR2
bin3c.209	3	100	0	CLR2
bin3c.21058	2	50.98	0	CLR2
bin3c.210	4	98.04	3.92	CLR2
bin3c.211	0	98.04	1.96	CLR2
bin3c.212	0	92.16	1.96	CLR2
bin3c.213	5	98.04	0	CLR2
bin3c.215	0	90.2	2.63	CLR2
bin3c.217	0	100	1.96	CLR2
bin3c.21	11	78.43	17.65	CLR2
bin3c.220	0	98.04	2.63	CLR2
bin3c.221	3	92.16	1.96	CLR2
bin3c.22255	0	50.98	0	CLR2
bin3c.222	0	86.27	1.96	CLR2
bin3c.223	14	100	3.92	CLR2
bin3c.224	1	92.16	7.84	CLR2
bin3c.225	0	100	3.92	CLR2
bin3c.226	9	98.04	27.45	CLR2
bin3c.227	0	98.04	3.92	CLR2
bin3c.228	3	98.04	35.29	CLR2
bin3c.229	0	100	0	CLR2
bin3c.22	3	82.35	0	CLR2
bin3c.230	4	98.04	0	CLR2
bin3c.231	4	100	1.96	CLR2
bin3c.23243	4	50.98	0	CLR2
bin3c.232	0	96.08	0	CLR2
bin3c.233	0	94.12	5.88	CLR2
bin3c.236	6	96.08	5.88	CLR2
bin3c.237	6	98.04	1.96	CLR2
bin3c.238	0	88.24	7.84	CLR2
bin3c.239	5	88.24	1.96	CLR2
bin3c.23	0	100	17.65	CLR2
bin3c.240	0	96.08	5.88	CLR2
bin3c.24158	0	58.82	0	CLR2
bin3c.242	0	96.08	3.92	CLR2
bin3c.243	3	92.16	2.63	CLR2
bin3c.244	3	88.24	2.63	CLR2
bin3c.245	0	98.04	7.89	CLR2
bin3c.246	5	100	2.63	CLR2
bin3c.249	0	96.08	1.96	CLR2
bin3c.250	14	94.12	5.26	CLR2
bin3c.251	3	96.08	2.63	CLR2
bin3c.252	6	96.08	31.37	CLR2
bin3c.253	2	96.08	5.88	CLR2
bin3c.254	0	98.04	0	CLR2
bin3c.255	0	94.12	7.89	CLR2
bin3c.256	3	100	1.96	CLR2
bin3c.25791	2	54.9	0	CLR2
bin3c.257	0	98.04	0	CLR2
bin3c.259	2	88.24	3.92	CLR2
bin3c.260	0	100	3.92	CLR2
bin3c.26109	0	52.94	0	CLR2
bin3c.261	9	98.04	11.76	CLR2
bin3c.262	4	82.35	1.96	CLR2
bin3c.263	4	84.31	3.92	CLR2
bin3c.264	1	100	2.63	CLR2
bin3c.265	13	96.08	7.89	CLR2
bin3c.266	1	94.12	1.96	CLR2
bin3c.267	1	98.04	3.92	CLR2
bin3c.268	4	76.32	2.63	CLR2
bin3c.269	7	80.39	0	CLR2
bin3c.26	0	80.39	3.92	CLR2
bin3c.271	0	92.16	3.92	CLR2
bin3c.272	8	94.12	1.96	CLR2
bin3c.273	0	86.27	1.96	CLR2
bin3c.274	5	80.39	1.96	CLR2
bin3c.275	1	76.47	1.96	CLR2
bin3c.276	0	90.2	1.96	CLR2
bin3c.27755	0	96.08	0	CLR2
bin3c.279	4	98.04	7.84	CLR2
bin3c.27	4	84.31	2.63	CLR2
bin3c.280	0	90.2	1.96	CLR2
bin3c.281	3	80.39	0	CLR2
bin3c.282	1	84.31	2.63	CLR2
bin3c.285	2	86.27	3.92	CLR2
bin3c.286	7	94.12	9.8	CLR2
bin3c.287	3	90.2	1.96	CLR2
bin3c.288	1	96.08	7.84	CLR2
bin3c.289	0	98.04	0	CLR2
bin3c.28	8	98.04	3.92	CLR2
bin3c.29099	8	52.94	0	CLR2
bin3c.290	0	96.08	1.96	CLR2
bin3c.291	7	98.04	0	CLR2
bin3c.292	0	94.12	3.92	CLR2
bin3c.293	1	94.12	0	CLR2
bin3c.294	0	98.04	2.63	CLR2
bin3c.295	2	98.04	2.63	CLR2
bin3c.296	2	98.04	1.96	CLR2
bin3c.297	0	58.82	3.92	CLR2
bin3c.298	0	76.47	1.96	CLR2
bin3c.299	0	100	5.88	CLR2
bin3c.29	0	98.04	1.96	CLR2
bin3c.300	2	96.08	0	CLR2
bin3c.301	9	98.04	5.88	CLR2
bin3c.302	1	84.31	0	CLR2
bin3c.303	1	98.04	0	CLR2
bin3c.304	1	96.08	0	CLR2
bin3c.305	0	92.16	0	CLR2
bin3c.306	0	100	0	CLR2
bin3c.307	8	92.16	3.92	CLR2
bin3c.308	5	88.24	3.92	CLR2
bin3c.309	6	98.04	1.96	CLR2
bin3c.312	0	96.08	1.96	CLR2
bin3c.315	3	92.16	0	CLR2
bin3c.317	3	82.35	0	CLR2
bin3c.319	4	98.04	1.96	CLR2
bin3c.320	11	100	7.89	CLR2
bin3c.32365	0	52.94	0	CLR2
bin3c.323	4	98.04	9.8	CLR2
bin3c.325	5	84.31	3.92	CLR2
bin3c.326	6	98.04	1.96	CLR2
bin3c.327	9	96.08	7.89	CLR2
bin3c.328	0	64.71	0	CLR2
bin3c.329	0	100	0	CLR2
bin3c.32	8	89.47	18.42	CLR2
bin3c.330	0	94.12	0	CLR2
bin3c.331	3	100	2.63	CLR2
bin3c.332	3	84.31	3.92	CLR2
bin3c.334	6	98.04	1.96	CLR2
bin3c.3355	1	52.94	0	CLR2
bin3c.335	0	88.24	1.96	CLR2
bin3c.337	12	88.24	3.92	CLR2
bin3c.338	3	98.04	1.96	CLR2
bin3c.339	4	98.04	3.92	CLR2
bin3c.33	4	98.04	3.92	CLR2
bin3c.340	0	100	2.63	CLR2
bin3c.341	10	96.08	2.63	CLR2
bin3c.34207	0	56.86	0	CLR2
bin3c.34255	0	54.9	0	CLR2
bin3c.34258	1	56.86	0	CLR2
bin3c.34387	0	56.86	0	CLR2
bin3c.343	1	100	0	CLR2
bin3c.34448	0	94.12	0	CLR2
bin3c.344	0	94.12	1.96	CLR2
bin3c.345	0	90.2	1.96	CLR2
bin3c.346	5	98.04	0	CLR2
bin3c.347	0	94.12	3.92	CLR2
bin3c.348	0	100	5.88	CLR2
bin3c.349	3	98.04	2.63	CLR2
bin3c.34	3	98.04	3.92	CLR2
bin3c.35073	3	50.98	0	CLR2
bin3c.351	1	96.08	1.96	CLR2
bin3c.352	3	98.04	2.63	CLR2
bin3c.353	2	92.16	2.63	CLR2
bin3c.354	3	98.04	3.92	CLR2
bin3c.355	0	90.2	0	CLR2
bin3c.358	5	98.04	1.96	CLR2
bin3c.359	4	80.39	13.73	CLR2
bin3c.35	53	100	52.94	CLR2
bin3c.360	0	96.08	1.96	CLR2
bin3c.361	0	68.63	2.63	CLR2
bin3c.362	1	96.08	0	CLR2
bin3c.36300	3	52.94	0	CLR2
bin3c.364	4	98.04	3.92	CLR2
bin3c.365	3	94.12	1.96	CLR2
bin3c.366	0	94.12	11.76	CLR2
bin3c.367	2	92.16	0	CLR2
bin3c.36934	0	50.98	0	CLR2
bin3c.36945	0	54.9	0	CLR2
bin3c.36	1	100	0	CLR2
bin3c.37005	0	50.98	0	CLR2
bin3c.37012	0	98.04	0	CLR2
bin3c.370	2	94.12	0	CLR2
bin3c.371	2	74.51	13.73	CLR2
bin3c.372	4	98.04	3.92	CLR2
bin3c.373	2	100	0	CLR2
bin3c.37437	0	78.43	0	CLR2
bin3c.374	18	100	7.84	CLR2
bin3c.375	0	96.08	0	CLR2
bin3c.376	0	76.47	2.63	CLR2
bin3c.377	0	88.24	0	CLR2
bin3c.37803	0	96.08	0	CLR2
bin3c.37815	5	52.94	0	CLR2
bin3c.37882	0	50.98	0	CLR2
bin3c.378	28	90.2	7.84	CLR2
bin3c.38012	4	54.9	0	CLR2
bin3c.380	0	96.08	3.92	CLR2
bin3c.38147	9	56.86	0	CLR2
bin3c.381	15	100	2.63	CLR2
bin3c.38208	0	50.98	0	CLR2
bin3c.38236	4	50.98	0	CLR2
bin3c.38266	4	52.94	0	CLR2
bin3c.382	2	96.08	1.96	CLR2
bin3c.383	4	76.32	1.96	CLR2
bin3c.385	4	100	3.92	CLR2
bin3c.386	8	98.04	25.49	CLR2
bin3c.387	3	98.04	25.49	CLR2
bin3c.388	3	92.16	3.92	CLR2
bin3c.390	2	94.12	1.96	CLR2
bin3c.392	3	86.27	3.92	CLR2
bin3c.393	3	96.08	1.96	CLR2
bin3c.394	6	94.12	3.92	CLR2
bin3c.395	0	78.43	0	CLR2
bin3c.396	10	98.04	1.96	CLR2
bin3c.397	3	96.08	7.89	CLR2
bin3c.39	6	96.08	2.63	CLR2
bin3c.400	3	94.12	1.96	CLR2
bin3c.401	0	96.08	0	CLR2
bin3c.402	0	86.27	1.96	CLR2
bin3c.403	0	100	2.63	CLR2
bin3c.405	4	82.35	0	CLR2
bin3c.406	7	84.31	1.96	CLR2
bin3c.407	5	96.08	11.76	CLR2
bin3c.408	0	100	3.92	CLR2
bin3c.40	6	100	3.92	CLR2
bin3c.412	4	96.08	7.89	CLR2
bin3c.415	8	98.04	1.96	CLR2
bin3c.416	0	100	3.92	CLR2
bin3c.417	0	84.31	5.88	CLR2
bin3c.419	5	86.27	3.92	CLR2
bin3c.420	0	84.31	0	CLR2
bin3c.423	3	98.04	1.96	CLR2
bin3c.424	5	64.71	5.88	CLR2
bin3c.425	5	98.04	5.88	CLR2
bin3c.426	0	98.04	0	CLR2
bin3c.428	12	70.59	3.92	CLR2
bin3c.429	0	98.04	2.63	CLR2
bin3c.42	0	86.27	0	CLR2
bin3c.431	21	94.12	35.29	CLR2
bin3c.432	1	98.04	5.26	CLR2
bin3c.434	62	96.08	9.8	CLR2
bin3c.436	0	98.04	1.96	CLR2
bin3c.437	7	100	2.63	CLR2
bin3c.438	0	58.82	0	CLR2
bin3c.439	8	98.04	0	CLR2
bin3c.43	7	98.04	5.88	CLR2
bin3c.440	5	98.04	1.96	CLR2
bin3c.441	0	80.39	2.63	CLR2
bin3c.442	0	94.12	5.26	CLR2
bin3c.443	0	80.39	1.96	CLR2
bin3c.444	12	98.04	2.63	CLR2
bin3c.446	7	96.08	1.96	CLR2
bin3c.448	6	78.43	2.63	CLR2
bin3c.44	6	72.55	5.26	CLR2
bin3c.450	3	98.04	1.96	CLR2
bin3c.451	5	88.24	0	CLR2
bin3c.452	0	82.35	3.92	CLR2
bin3c.453	0	94.12	2.63	CLR2
bin3c.454	4	76.47	2.63	CLR2
bin3c.455	4	100	0	CLR2
bin3c.456	0	92.16	1.96	CLR2
bin3c.458	5	98.04	1.96	CLR2
bin3c.45	0	98.04	5.88	CLR2
bin3c.460	9	96.08	3.92	CLR2
bin3c.461	6	96.08	3.92	CLR2
bin3c.463	0	100	1.96	CLR2
bin3c.465	3	100	0	CLR2
bin3c.468	0	96.08	0	CLR2
bin3c.469	2	92.16	3.92	CLR2
bin3c.46	6	98.04	3.92	CLR2
bin3c.471	0	92.16	1.96	CLR2
bin3c.474	3	90.2	2.63	CLR2
bin3c.475	10	90.2	0	CLR2
bin3c.476	0	90.2	3.92	CLR2
bin3c.477	0	78.43	1.96	CLR2
bin3c.479	2	86.27	3.92	CLR2
bin3c.480	2	74.51	2.63	CLR2
bin3c.483	3	98.04	3.92	CLR2
bin3c.484	4	88.24	7.84	CLR2
bin3c.485	0	52.94	0	CLR2
bin3c.486	0	90.2	1.96	CLR2
bin3c.487	0	90.2	0	CLR2
bin3c.4880	3	50.98	0	CLR2
bin3c.4884	7	52.94	0	CLR2
bin3c.488	0	96.08	3.92	CLR2
bin3c.489	5	98.04	2.63	CLR2
bin3c.48	4	90.2	1.96	CLR2
bin3c.490	0	78.43	0	CLR2
bin3c.493	5	100	0	CLR2
bin3c.494	6	94.12	3.92	CLR2
bin3c.495	0	96.08	1.96	CLR2
bin3c.496	3	100	0	CLR2
bin3c.497	19	94.12	7.89	CLR2
bin3c.498	0	70.59	0	CLR2
bin3c.499	0	90.2	5.26	CLR2
bin3c.49	0	100	1.96	CLR2
bin3c.500	8	94.12	0	CLR2
bin3c.501	3	96.08	0	CLR2
bin3c.502	0	94.12	2.63	CLR2
bin3c.503	6	98.04	17.65	CLR2
bin3c.504	0	80.39	5.26	CLR2
bin3c.505	1	80.39	0	CLR2
bin3c.506	0	60.78	1.96	CLR2
bin3c.507	0	58.82	1.96	CLR2
bin3c.508	11	64.71	5.88	CLR2
bin3c.509	14	94.12	3.92	CLR2
bin3c.50	6	94.12	27.45	CLR2
bin3c.510	0	96.08	0	CLR2
bin3c.511	11	96.08	0	CLR2
bin3c.512	10	90.2	13.73	CLR2
bin3c.513	0	96.08	3.92	CLR2
bin3c.514	1	76.47	0	CLR2
bin3c.515	0	72.55	0	CLR2
bin3c.516	5	98.04	1.96	CLR2
bin3c.517	0	98.04	2.63	CLR2
bin3c.518	0	70.59	5.26	CLR2
bin3c.519	10	64.71	3.92	CLR2
bin3c.51	11	100	33.33	CLR2
bin3c.521	3	68.63	1.96	CLR2
bin3c.522	4	92.16	0	CLR2
bin3c.523	4	88.24	2.63	CLR2
bin3c.524	0	92.16	1.96	CLR2
bin3c.525	2	90.2	0	CLR2
bin3c.52	18	100	7.89	CLR2
bin3c.530	0	82.35	1.96	CLR2
bin3c.531	2	100	0	CLR2
bin3c.532	0	82.35	5.88	CLR2
bin3c.533	1	82.35	0	CLR2
bin3c.534	26	94.12	5.88	CLR2
bin3c.535	2	92.16	0	CLR2
bin3c.536	1	92.16	0	CLR2
bin3c.537	31	65.79	0	CLR2
bin3c.538	10	96.08	0	CLR2
bin3c.540	3	94.12	0	CLR2
bin3c.541	0	98.04	0	CLR2
bin3c.542	4	58.82	0	CLR2
bin3c.543	1	96.08	0	CLR2
bin3c.544	5	98.04	1.96	CLR2
bin3c.546	0	54.9	2.63	CLR2
bin3c.547	0	70.59	1.96	CLR2
bin3c.550	8	96.08	0	CLR2
bin3c.552	7	98.04	5.26	CLR2
bin3c.553	4	78.43	2.63	CLR2
bin3c.554	0	86.27	1.96	CLR2
bin3c.555	4	98.04	2.63	CLR2
bin3c.556	6	98.04	1.96	CLR2
bin3c.558	0	72.55	0	CLR2
bin3c.559	6	98.04	0	CLR2
bin3c.55	9	98.04	11.76	CLR2
bin3c.560	0	98.04	0	CLR2
bin3c.562	4	86.27	1.96	CLR2
bin3c.563	4	100	0	CLR2
bin3c.564	0	96.08	0	CLR2
bin3c.565	3	96.08	0	CLR2
bin3c.566	7	76.47	1.96	CLR2
bin3c.567	6	96.08	2.63	CLR2
bin3c.568	26	92.16	5.26	CLR2
bin3c.569	0	72.55	0	CLR2
bin3c.56	0	90.2	0	CLR2
bin3c.571	9	94.12	0	CLR2
bin3c.573	3	96.08	2.63	CLR2
bin3c.574	1	94.12	1.96	CLR2
bin3c.576	25	98.04	1.96	CLR2
bin3c.577	17	98.04	9.8	CLR2
bin3c.578	0	84.31	0	CLR2
bin3c.580	0	76.47	1.96	CLR2
bin3c.581	7	96.08	7.89	CLR2
bin3c.583	3	94.12	0	CLR2
bin3c.584	0	98.04	0	CLR2
bin3c.585	3	94.12	0	CLR2
bin3c.586	10	92.16	0	CLR2
bin3c.587	0	84.31	2.63	CLR2
bin3c.589	0	68.63	0	CLR2
bin3c.58	13	96.08	1.96	CLR2
bin3c.590	0	92.16	5.26	CLR2
bin3c.592	11	96.08	2.63	CLR2
bin3c.594	0	68.63	0	CLR2
bin3c.595	0	60.78	0	CLR2
bin3c.596	3	90.2	0	CLR2
bin3c.598	13	98.04	0	CLR2
bin3c.599	6	94.12	5.88	CLR2
bin3c.59	4	88.24	17.65	CLR2
bin3c.5	0	100	27.45	CLR2
bin3c.601	0	80.39	2.63	CLR2
bin3c.602	4	96.08	0	CLR2
bin3c.604	0	88.24	1.96	CLR2
bin3c.605	2	82.35	0	CLR2
bin3c.606	3	64.71	0	CLR2
bin3c.607	5	98.04	0	CLR2
bin3c.609	6	72.55	0	CLR2
bin3c.60	0	96.08	2.63	CLR2
bin3c.612	6	92.16	0	CLR2
bin3c.614	0	96.08	0	CLR2
bin3c.616	4	98.04	0	CLR2
bin3c.618	3	100	0	CLR2
bin3c.61	9	100	3.92	CLR2
bin3c.622	0	56.86	0	CLR2
bin3c.6247	8	52.94	0	CLR2
bin3c.625	0	66.67	0	CLR2
bin3c.627	0	76.47	0	CLR2
bin3c.628	0	68.63	0	CLR2
bin3c.629	5	92.16	0	CLR2
bin3c.630	0	80.39	0	CLR2
bin3c.634	0	78.43	0	CLR2
bin3c.63	0	98.04	5.26	CLR2
bin3c.641	2	80.39	0	CLR2
bin3c.642	7	64.71	0	CLR2
bin3c.649	1	56.86	0	CLR2
bin3c.64	5	100	3.92	CLR2
bin3c.650	16	76.47	0	CLR2
bin3c.657	0	66.67	0	CLR2
bin3c.658	0	56.86	0	CLR2
bin3c.65	5	100	0	CLR2
bin3c.6679	0	52.94	0	CLR2
bin3c.66	3	92.16	7.84	CLR2
bin3c.6842	3	66.67	0	CLR2
bin3c.68	3	100	1.96	CLR2
bin3c.69	7	98.04	29.41	CLR2
bin3c.6	9	98.04	2.63	CLR2
bin3c.70	0	96.08	21.57	CLR2
bin3c.72	0	94.12	1.96	CLR2
bin3c.73	4	98.04	2.63	CLR2
bin3c.74	6	96.08	5.88	CLR2
bin3c.756	13	56.86	0	CLR2
bin3c.77	5	94.12	2.63	CLR2
bin3c.78	11	96.08	3.92	CLR2
bin3c.79	7	96.08	33.33	CLR2
bin3c.80	4	98.04	2.63	CLR2
bin3c.81	2	98.04	5.88	CLR2
bin3c.82	10	100	3.92	CLR2
bin3c.838	24	52.94	0	CLR2
bin3c.83	4	92.16	7.84	CLR2
bin3c.84	0	100	0	CLR2
bin3c.85	0	100	3.92	CLR2
bin3c.869	5	52.94	0	CLR2
bin3c.86	16	96.08	9.8	CLR2
bin3c.87	0	100	0	CLR2
bin3c.88	14	96.08	29.41	CLR2
bin3c.89	6	96.08	7.84	CLR2
bin3c.8	7	100	2.63	CLR2
bin3c.90	3	96.08	2.63	CLR2
bin3c.91	11	96.08	9.8	CLR2
bin3c.9287	3	50.98	0	CLR2
bin3c.92	7	90.2	1.96	CLR2
bin3c.93	0	90.2	21.57	CLR2
bin3c.94	1	98.04	2.63	CLR2
bin3c.95	7	98.04	2.63	CLR2
bin3c.96	4	96.08	3.92	CLR2
bin3c.9765	0	98.04	0	CLR2
bin3c.97	7	82.35	7.89	CLR2
bin3c.98	4	98.04	5.26	CLR2
bin3c.99	6	94.12	0	CLR2
bin3c.9	10	100	13.73	CLR2
bin3c.100	0	98.04	1.96	CLR1
bin3c.10194	0	50.98	0	CLR1
bin3c.101	1	94.12	5.88	CLR1
bin3c.102	7	90.2	2.63	CLR1
bin3c.103	0	96.08	9.8	CLR1
bin3c.104	8	78.43	5.26	CLR1
bin3c.105	5	100	1.96	CLR1
bin3c.106	3	98.04	1.96	CLR1
bin3c.107	11	88.24	5.88	CLR1
bin3c.108	2	98.04	2.63	CLR1
bin3c.109	0	98.04	0	CLR1
bin3c.10	3	90.2	2.63	CLR1
bin3c.110	4	90.2	0	CLR1
bin3c.111	0	98.04	9.8	CLR1
bin3c.112	3	98.04	3.92	CLR1
bin3c.11351	0	56.86	0	CLR1
bin3c.113	2	100	3.92	CLR1
bin3c.114	5	96.08	7.84	CLR1
bin3c.115	0	88.24	0	CLR1
bin3c.116	10	96.08	2.63	CLR1
bin3c.117	4	96.08	2.63	CLR1
bin3c.118	1	100	3.92	CLR1
bin3c.119	1	98.04	0	CLR1
bin3c.11	7	100	0	CLR1
bin3c.120	0	96.08	1.96	CLR1
bin3c.121	1	96.08	35.29	CLR1
bin3c.122	23	86.27	13.73	CLR1
bin3c.123	0	92.16	3.92	CLR1
bin3c.124	4	98.04	5.26	CLR1
bin3c.125	0	94.12	31.37	CLR1
bin3c.126	5	94.12	0	CLR1
bin3c.127	20	100	5.26	CLR1
bin3c.128	4	86.84	5.26	CLR1
bin3c.12989	0	54.9	0	CLR1
bin3c.129	7	98.04	7.84	CLR1
bin3c.12	4	100	0	CLR1
bin3c.130	0	96.08	1.96	CLR1
bin3c.131	0	86.27	3.92	CLR1
bin3c.132	3	90.2	1.96	CLR1
bin3c.133	3	100	1.96	CLR1
bin3c.134	3	92.16	3.92	CLR1
bin3c.135	1	68.63	0	CLR1
bin3c.136	0	92.16	13.73	CLR1
bin3c.137	5	98.04	5.88	CLR1
bin3c.138	3	98.04	3.92	CLR1
bin3c.139	4	94.12	0	CLR1
bin3c.13	8	78.43	5.88	CLR1
bin3c.141	7	98.04	41.18	CLR1
bin3c.14240	0	64.71	0	CLR1
bin3c.142	0	98.04	1.96	CLR1
bin3c.143	3	96.08	0	CLR1
bin3c.144	0	96.08	1.96	CLR1
bin3c.145	7	72.55	0	CLR1
bin3c.146	6	96.08	10.53	CLR1
bin3c.147	0	96.08	5.26	CLR1
bin3c.148	0	90.2	3.92	CLR1
bin3c.14975	1	50.98	0	CLR1
bin3c.149	0	100	0	CLR1
bin3c.14	11	100	31.37	CLR1
bin3c.150	9	98.04	1.96	CLR1
bin3c.153	6	96.08	37.25	CLR1
bin3c.154	0	98.04	2.63	CLR1
bin3c.155	0	98.04	1.96	CLR1
bin3c.156	1	100	0	CLR1
bin3c.157	8	92.16	1.96	CLR1
bin3c.158	5	98.04	0	CLR1
bin3c.159	7	96.08	2.63	CLR1
bin3c.160	0	96.08	5.88	CLR1
bin3c.161	10	100	0	CLR1
bin3c.162	2	96.08	2.63	CLR1
bin3c.16384	0	56.86	0	CLR1
bin3c.163	6	100	2.63	CLR1
bin3c.164	1	98.04	3.92	CLR1
bin3c.165	3	88.24	3.92	CLR1
bin3c.167	3	88.24	5.26	CLR1
bin3c.168	3	96.08	3.92	CLR1
bin3c.169	3	84.31	5.88	CLR1
bin3c.16	9	86.27	1.96	CLR1
bin3c.1702	4	52.94	0	CLR1
bin3c.170	8	92.16	5.26	CLR1
bin3c.171	5	100	1.96	CLR1
bin3c.172	6	98.04	0	CLR1
bin3c.173	0	94.12	1.96	CLR1
bin3c.174	3	100	0	CLR1
bin3c.17543	0	50.98	0	CLR1
bin3c.175	6	68.63	7.84	CLR1
bin3c.176	4	88.24	7.89	CLR1
bin3c.177	23	94.12	5.88	CLR1
bin3c.178	4	98.04	5.88	CLR1
bin3c.179	9	96.08	0	CLR1
bin3c.182	6	98.04	2.63	CLR1
bin3c.183	3	94.12	2.63	CLR1
bin3c.184	1	94.12	1.96	CLR1
bin3c.18550	0	56.86	0	CLR1
bin3c.185	13	94.12	9.8	CLR1
bin3c.186	6	72.55	0	CLR1
bin3c.187	0	92.16	0	CLR1
bin3c.188	7	100	7.84	CLR1
bin3c.189	4	96.08	2.63	CLR1
bin3c.190	7	98.04	3.92	CLR1
bin3c.191	11	98.04	5.88	CLR1
bin3c.192	0	100	5.88	CLR1
bin3c.193	6	98.04	1.96	CLR1
bin3c.194	11	100	0	CLR1
bin3c.195	0	94.12	2.63	CLR1
bin3c.19613	0	50.98	0	CLR1
bin3c.19614	1	54.9	0	CLR1
bin3c.196	3	98.04	3.92	CLR1
bin3c.19726	4	52.94	0	CLR1
bin3c.198	18	100	0	CLR1
bin3c.199	0	92.16	2.63	CLR1
bin3c.19	9	90.2	15.69	CLR1
bin3c.200	0	100	0	CLR1
bin3c.201	0	100	1.96	CLR1
bin3c.202	0	98.04	1.96	CLR1
bin3c.203	15	98.04	1.96	CLR1
bin3c.204	1	96.08	0	CLR1
bin3c.205	3	96.08	3.92	CLR1
bin3c.206	0	58.82	0	CLR1
bin3c.207	2	98.04	0	CLR1
bin3c.208	4	100	10.53	CLR1
bin3c.20945	1	52.94	0	CLR1
bin3c.209	7	68.63	7.84	CLR1
bin3c.21112	0	52.94	0	CLR1
bin3c.211	1	98.04	0	CLR1
bin3c.212	0	90.2	3.92	CLR1
bin3c.213	0	98.04	1.96	CLR1
bin3c.21577	0	98.04	0	CLR1
bin3c.215	0	98.04	1.96	CLR1
bin3c.216	16	90.2	0	CLR1
bin3c.21700	0	66.67	0	CLR1
bin3c.217	3	98.04	7.89	CLR1
bin3c.21801	6	60.78	0	CLR1
bin3c.218	0	96.08	3.92	CLR1
bin3c.21929	0	54.9	0	CLR1
bin3c.220	3	96.08	3.92	CLR1
bin3c.221	0	88.24	5.88	CLR1
bin3c.2221	0	56.86	0	CLR1
bin3c.222	3	96.08	0	CLR1
bin3c.223	9	98.04	0	CLR1
bin3c.225	2	96.08	7.84	CLR1
bin3c.226	0	94.12	2.63	CLR1
bin3c.227	0	98.04	7.89	CLR1
bin3c.228	2	74.51	1.96	CLR1
bin3c.229	3	96.08	37.25	CLR1
bin3c.230	12	100	43.14	CLR1
bin3c.231	4	90.2	1.96	CLR1
bin3c.232	4	94.12	2.63	CLR1
bin3c.233	7	92.16	0	CLR1
bin3c.235	0	100	3.92	CLR1
bin3c.236	0	98.04	0	CLR1
bin3c.239	4	96.08	2.63	CLR1
bin3c.240	0	98.04	0	CLR1
bin3c.241	0	86.27	3.92	CLR1
bin3c.242	0	90.2	0	CLR1
bin3c.243	1	96.08	7.89	CLR1
bin3c.244	1	94.12	3.92	CLR1
bin3c.245	2	96.08	5.26	CLR1
bin3c.248	3	60.78	2.63	CLR1
bin3c.249	0	100	3.92	CLR1
bin3c.250	3	92.16	0	CLR1
bin3c.251	3	100	1.96	CLR1
bin3c.252	12	88.24	15.69	CLR1
bin3c.253	0	84.31	5.88	CLR1
bin3c.254	3	100	0	CLR1
bin3c.255	12	98.04	2.63	CLR1
bin3c.256	4	100	2.63	CLR1
bin3c.258	18	94.12	3.92	CLR1
bin3c.259	4	98.04	1.96	CLR1
bin3c.25	12	96.08	10.53	CLR1
bin3c.26007	0	52.94	0	CLR1
bin3c.260	1	86.27	17.65	CLR1
bin3c.261	0	82.35	0	CLR1
bin3c.262	3	86.27	5.88	CLR1
bin3c.263	3	92.16	5.26	CLR1
bin3c.264	4	98.04	0	CLR1
bin3c.26555	6	56.86	0	CLR1
bin3c.26556	3	56.86	0	CLR1
bin3c.2659	11	52.94	0	CLR1
bin3c.265	0	98.04	0	CLR1
bin3c.266	0	98.04	0	CLR1
bin3c.268	7	98.04	2.63	CLR1
bin3c.26950	1	52.94	0	CLR1
bin3c.26	0	90.2	1.96	CLR1
bin3c.270	0	92.16	17.65	CLR1
bin3c.271	0	100	5.88	CLR1
bin3c.275	1	100	3.92	CLR1
bin3c.277	0	88.24	7.89	CLR1
bin3c.278	29	98.04	1.96	CLR1
bin3c.2792	5	50.98	0	CLR1
bin3c.279	0	98.04	0	CLR1
bin3c.27	6	96.08	2.63	CLR1
bin3c.280	0	86.27	3.92	CLR1
bin3c.281	5	92.16	5.26	CLR1
bin3c.283	6	96.08	3.92	CLR1
bin3c.284	0	94.12	33.33	CLR1
bin3c.286	0	84.31	3.92	CLR1
bin3c.287	1	98.04	1.96	CLR1
bin3c.28	0	98.04	3.92	CLR1
bin3c.290	1	92.16	0	CLR1
bin3c.291	1	92.16	25.49	CLR1
bin3c.292	2	100	2.63	CLR1
bin3c.295	0	98.04	0	CLR1
bin3c.296	0	96.08	0	CLR1
bin3c.297	1	98.04	0	CLR1
bin3c.298	0	70.59	3.92	CLR1
bin3c.299	0	82.35	1.96	CLR1
bin3c.29	8	98.04	15.69	CLR1
bin3c.302	0	98.04	1.96	CLR1
bin3c.303	1	100	0	CLR1
bin3c.304	1	98.04	1.96	CLR1
bin3c.308	0	96.08	2.63	CLR1
bin3c.309	8	98.04	13.16	CLR1
bin3c.30	4	98.04	3.92	CLR1
bin3c.310	1	96.08	0	CLR1
bin3c.312	2	96.08	1.96	CLR1
bin3c.313	15	94.12	9.8	CLR1
bin3c.315	1	98.04	3.92	CLR1
bin3c.319	3	82.35	5.88	CLR1
bin3c.31	11	98.04	10.53	CLR1
bin3c.320	0	100	0	CLR1
bin3c.321	2	98.04	3.92	CLR1
bin3c.322	0	68.63	3.92	CLR1
bin3c.323	5	100	13.73	CLR1
bin3c.324	0	96.08	0	CLR1
bin3c.325	7	98.04	3.92	CLR1
bin3c.326	2	98.04	1.96	CLR1
bin3c.328	0	96.08	5.88	CLR1
bin3c.32934	0	50.98	0	CLR1
bin3c.329	4	92.16	7.84	CLR1
bin3c.32	7	90.2	13.16	CLR1
bin3c.330	5	98.04	0	CLR1
bin3c.331	3	98.04	1.96	CLR1
bin3c.333	0	98.04	1.96	CLR1
bin3c.334	1	92.16	1.96	CLR1
bin3c.3350	1	72.55	0	CLR1
bin3c.33597	2	68.63	0	CLR1
bin3c.335	3	98.04	5.88	CLR1
bin3c.33659	0	60.78	0	CLR1
bin3c.336	6	98.04	2.63	CLR1
bin3c.337	11	92.16	2.63	CLR1
bin3c.338	0	94.12	0	CLR1
bin3c.339	6	94.12	1.96	CLR1
bin3c.340	5	98.04	2.63	CLR1
bin3c.341	5	98.04	3.92	CLR1
bin3c.342	2	94.12	1.96	CLR1
bin3c.343	2	86.27	1.96	CLR1
bin3c.344	3	98.04	0	CLR1
bin3c.34560	0	54.9	0	CLR1
bin3c.345	0	98.04	0	CLR1
bin3c.34665	0	98.04	0	CLR1
bin3c.346	7	86.27	2.63	CLR1
bin3c.347	3	88.24	3.92	CLR1
bin3c.34864	0	54.9	0	CLR1
bin3c.348	0	94.12	1.96	CLR1
bin3c.35103	3	50.98	0	CLR1
bin3c.352	0	100	2.63	CLR1
bin3c.35348	5	54.9	0	CLR1
bin3c.353	6	63.16	0	CLR1
bin3c.354	1	96.08	2.63	CLR1
bin3c.355	1	88.24	3.92	CLR1
bin3c.356	0	92.16	0	CLR1
bin3c.357	0	80.39	1.96	CLR1
bin3c.358	7	96.08	0	CLR1
bin3c.359	0	94.12	1.96	CLR1
bin3c.35	7	98.04	9.8	CLR1
bin3c.361	3	100	0	CLR1
bin3c.362	0	98.04	0	CLR1
bin3c.363	4	98.04	0	CLR1
bin3c.36512	0	94.12	0	CLR1
bin3c.365	0	60.78	2.63	CLR1
bin3c.366	0	92.16	2.63	CLR1
bin3c.368	0	72.55	2.63	CLR1
bin3c.369	3	100	2.63	CLR1
bin3c.36	2	100	5.88	CLR1
bin3c.370	0	96.08	1.96	CLR1
bin3c.371	58	98.04	13.73	CLR1
bin3c.372	3	98.04	1.96	CLR1
bin3c.373	3	98.04	1.96	CLR1
bin3c.374	4	84.31	9.8	CLR1
bin3c.375	3	88.24	0	CLR1
bin3c.376	0	96.08	3.92	CLR1
bin3c.377	7	100	2.63	CLR1
bin3c.37801	0	94.12	0	CLR1
bin3c.378	1	60.78	2.63	CLR1
bin3c.37	0	100	0	CLR1
bin3c.380	8	100	0	CLR1
bin3c.381	2	94.12	0	CLR1
bin3c.382	10	96.08	1.96	CLR1
bin3c.384	0	84.31	2.63	CLR1
bin3c.385	0	96.08	1.96	CLR1
bin3c.386	4	82.35	0	CLR1
bin3c.389	0	84.31	0	CLR1
bin3c.38	6	100	5.88	CLR1
bin3c.390	3	94.12	1.96	CLR1
bin3c.391	0	97.37	1.96	CLR1
bin3c.392	5	98.04	1.96	CLR1
bin3c.394	6	96.08	3.92	CLR1
bin3c.395	0	86.27	2.63	CLR1
bin3c.396	2	94.12	3.92	CLR1
bin3c.397	3	94.12	1.96	CLR1
bin3c.398	0	96.08	0	CLR1
bin3c.39	0	100	5.88	CLR1
bin3c.401	5	96.08	1.96	CLR1
bin3c.402	5	94.12	0	CLR1
bin3c.404	4	98.04	3.92	CLR1
bin3c.405	0	96.08	11.76	CLR1
bin3c.406	2	98.04	3.92	CLR1
bin3c.407	0	92.16	5.26	CLR1
bin3c.408	3	52.94	0	CLR1
bin3c.409	5	94.12	0	CLR1
bin3c.40	9	98.04	9.8	CLR1
bin3c.410	0	76.47	1.96	CLR1
bin3c.411	4	96.08	1.96	CLR1
bin3c.412	6	78.43	2.63	CLR1
bin3c.413	0	86.27	5.26	CLR1
bin3c.414	4	96.08	1.96	CLR1
bin3c.416	5	62.75	0	CLR1
bin3c.418	0	90.2	1.96	CLR1
bin3c.419	0	66.67	0	CLR1
bin3c.41	8	96.08	2.63	CLR1
bin3c.420	0	70.59	3.92	CLR1
bin3c.421	0	100	1.96	CLR1
bin3c.422	0	98.04	3.92	CLR1
bin3c.423	4	96.08	1.96	CLR1
bin3c.424	20	88.24	5.88	CLR1
bin3c.425	6	98.04	27.45	CLR1
bin3c.426	0	92.16	5.88	CLR1
bin3c.427	4	98.04	1.96	CLR1
bin3c.428	0	92.16	2.63	CLR1
bin3c.429	0	98.04	0	CLR1
bin3c.42	14	98.04	5.26	CLR1
bin3c.430	0	84.31	2.63	CLR1
bin3c.431	0	100	3.92	CLR1
bin3c.433	49	96.08	9.8	CLR1
bin3c.435	0	58.82	1.96	CLR1
bin3c.4364	13	56.86	0	CLR1
bin3c.436	6	94.12	1.96	CLR1
bin3c.437	1	98.04	5.26	CLR1
bin3c.438	0	96.08	1.96	CLR1
bin3c.439	4	58.82	1.96	CLR1
bin3c.43	0	100	1.96	CLR1
bin3c.440	7	98.04	3.92	CLR1
bin3c.441	9	96.08	3.92	CLR1
bin3c.442	7	100	5.88	CLR1
bin3c.4435	0	52.94	0	CLR1
bin3c.444	0	98.04	3.92	CLR1
bin3c.445	8	98.04	1.96	CLR1
bin3c.446	0	82.35	1.96	CLR1
bin3c.448	19	94.12	27.45	CLR1
bin3c.449	0	98.04	0	CLR1
bin3c.44	9	96.08	13.73	CLR1
bin3c.450	32	71.05	0	CLR1
bin3c.451	9	96.08	7.84	CLR1
bin3c.452	0	100	3.92	CLR1
bin3c.4532	4	52.94	0	CLR1
bin3c.453	3	80.39	1.96	CLR1
bin3c.454	0	98.04	2.63	CLR1
bin3c.455	0	92.16	2.63	CLR1
bin3c.457	4	98.04	5.88	CLR1
bin3c.458	0	90.2	1.96	CLR1
bin3c.459	7	78.43	5.88	CLR1
bin3c.45	7	98.04	1.96	CLR1
bin3c.460	4	98.04	3.92	CLR1
bin3c.461	4	100	0	CLR1
bin3c.462	1	96.08	1.96	CLR1
bin3c.464	1	90.2	0	CLR1
bin3c.465	0	94.12	5.26	CLR1
bin3c.467	6	96.08	2.63	CLR1
bin3c.468	0	84.31	1.96	CLR1
bin3c.46	16	100	7.89	CLR1
bin3c.470	0	60.78	2.63	CLR1
bin3c.471	0	82.35	2.63	CLR1
bin3c.472	5	98.04	0	CLR1
bin3c.473	0	92.16	1.96	CLR1
bin3c.474	5	100	2.63	CLR1
bin3c.475	7	96.08	1.96	CLR1
bin3c.476	0	90.2	0	CLR1
bin3c.477	3	88.24	1.96	CLR1
bin3c.478	4	98.04	0	CLR1
bin3c.479	6	90.2	0	CLR1
bin3c.47	0	96.08	2.63	CLR1
bin3c.4810	1	58.82	0	CLR1
bin3c.481	1	90.2	1.96	CLR1
bin3c.482	3	98.04	1.96	CLR1
bin3c.484	7	98.04	1.96	CLR1
bin3c.487	0	96.08	3.92	CLR1
bin3c.489	0	92.16	3.92	CLR1
bin3c.48	0	98.04	7.84	CLR1
bin3c.490	7	90.2	0	CLR1
bin3c.491	0	90.2	1.96	CLR1
bin3c.493	0	76.47	1.96	CLR1
bin3c.494	0	92.16	2.63	CLR1
bin3c.495	3	100	0	CLR1
bin3c.496	5	90.2	5.88	CLR1
bin3c.497	0	96.08	2.63	CLR1
bin3c.498	1	94.12	1.96	CLR1
bin3c.499	4	98.04	2.63	CLR1
bin3c.500	0	52.94	0	CLR1
bin3c.502	0	94.12	1.96	CLR1
bin3c.503	7	90.2	1.96	CLR1
bin3c.505	0	64.71	0	CLR1
bin3c.506	7	98.04	2.63	CLR1
bin3c.507	3	88.24	0	CLR1
bin3c.508	21	88.24	2.63	CLR1
bin3c.509	0	96.08	0	CLR1
bin3c.50	14	96.08	31.37	CLR1
bin3c.510	0	98.04	0	CLR1
bin3c.511	5	100	3.92	CLR1
bin3c.513	0	96.08	0	CLR1
bin3c.514	0	96.08	0	CLR1
bin3c.516	1	82.35	3.92	CLR1
bin3c.517	1	78.43	2.63	CLR1
bin3c.518	3	88.24	0	CLR1
bin3c.520	0	82.35	0	CLR1
bin3c.522	8	96.08	0	CLR1
bin3c.523	0	82.35	1.96	CLR1
bin3c.524	11	96.08	2.63	CLR1
bin3c.525	2	66.67	1.96	CLR1
bin3c.526	3	94.12	0	CLR1
bin3c.528	6	74.51	0	CLR1
bin3c.529	0	72.55	2.63	CLR1
bin3c.52	12	100	11.76	CLR1
bin3c.530	2	86.27	0	CLR1
bin3c.531	7	98.04	13.73	CLR1
bin3c.532	6	98.04	3.92	CLR1
bin3c.534	3	98.04	1.96	CLR1
bin3c.535	0	66.67	7.84	CLR1
bin3c.536	24	96.08	10.53	CLR1
bin3c.537	0	52.94	0	CLR1
bin3c.53	0	96.08	0	CLR1
bin3c.540	0	64.71	1.96	CLR1
bin3c.5419	0	62.75	0	CLR1
bin3c.541	10	96.08	3.92	CLR1
bin3c.542	0	98.04	1.96	CLR1
bin3c.543	26	94.12	7.89	CLR1
bin3c.544	1	80.39	0	CLR1
bin3c.545	8	94.12	2.63	CLR1
bin3c.546	8	96.08	0	CLR1
bin3c.548	7	98.04	0	CLR1
bin3c.549	6	96.08	2.63	CLR1
bin3c.54	1	100	5.88	CLR1
bin3c.550	4	98.04	2.63	CLR1
bin3c.551	0	76.47	5.88	CLR1
bin3c.552	1	96.08	13.73	CLR1
bin3c.553	0	98.04	1.96	CLR1
bin3c.556	0	82.35	1.96	CLR1
bin3c.557	1	96.08	2.63	CLR1
bin3c.55	15	98.04	21.57	CLR1
bin3c.561	0	78.43	2.63	CLR1
bin3c.562	0	50.98	0	CLR1
bin3c.565	2	70.59	0	CLR1
bin3c.566	2	96.08	0	CLR1
bin3c.567	3	76.47	5.88	CLR1
bin3c.56	9	98.04	3.92	CLR1
bin3c.570	4	84.31	1.96	CLR1
bin3c.571	3	94.12	1.96	CLR1
bin3c.572	0	96.08	0	CLR1
bin3c.5745	0	52.94	0	CLR1
bin3c.574	7	96.08	7.89	CLR1
bin3c.575	10	92.16	0	CLR1
bin3c.576	6	96.08	1.96	CLR1
bin3c.577	2	98.04	5.88	CLR1
bin3c.578	3	96.08	2.63	CLR1
bin3c.579	0	80.39	1.96	CLR1
bin3c.57	4	94.12	5.88	CLR1
bin3c.580	0	98.04	0	CLR1
bin3c.581	1	70.59	2.63	CLR1
bin3c.582	6	92.16	1.96	CLR1
bin3c.583	1	58.82	1.96	CLR1
bin3c.584	0	98.04	2.63	CLR1
bin3c.587	1	62.75	2.63	CLR1
bin3c.588	0	90.2	1.96	CLR1
bin3c.58	2	98.04	7.89	CLR1
bin3c.590	0	64.71	0	CLR1
bin3c.591	1	96.08	3.92	CLR1
bin3c.592	9	98.04	1.96	CLR1
bin3c.593	6	96.08	10.53	CLR1
bin3c.594	0	92.16	0	CLR1
bin3c.596	5	98.04	0	CLR1
bin3c.598	0	78.43	2.63	CLR1
bin3c.599	2	80.39	0	CLR1
bin3c.59	3	94.12	3.92	CLR1
bin3c.601	1	60.78	2.63	CLR1
bin3c.603	1	78.43	2.63	CLR1
bin3c.605	5	96.08	0	CLR1
bin3c.609	3	96.08	0	CLR1
bin3c.60	0	100	1.96	CLR1
bin3c.610	1	64.71	5.26	CLR1
bin3c.611	0	98.04	0	CLR1
bin3c.612	4	98.04	0	CLR1
bin3c.613	0	66.67	0	CLR1
bin3c.614	7	96.08	0	CLR1
bin3c.616	1	94.12	1.96	CLR1
bin3c.617	7	56.86	0	CLR1
bin3c.618	3	96.08	2.63	CLR1
bin3c.61	6	94.12	1.96	CLR1
bin3c.620	3	100	0	CLR1
bin3c.621	3	78.43	1.96	CLR1
bin3c.630	0	80.39	1.96	CLR1
bin3c.631	5	82.35	0	CLR1
bin3c.634	0	66.67	0	CLR1
bin3c.639	0	68.63	0	CLR1
bin3c.641	15	84.31	3.92	CLR1
bin3c.643	9	76.47	0	CLR1
bin3c.644	0	62.75	0	CLR1
bin3c.646	1	62.75	0	CLR1
bin3c.647	10	82.35	0	CLR1
bin3c.649	0	60.78	0	CLR1
bin3c.64	10	98.04	5.88	CLR1
bin3c.6532	0	54.9	0	CLR1
bin3c.65	1	100	1.96	CLR1
bin3c.660	2	76.47	0	CLR1
bin3c.666	0	50.98	0	CLR1
bin3c.66	0	88.24	1.96	CLR1
bin3c.675	1	54.9	0	CLR1
bin3c.677	22	62.75	0	CLR1
bin3c.67	8	86.27	3.92	CLR1
bin3c.681	0	72.55	0	CLR1
bin3c.684	0	50.98	0	CLR1
bin3c.6	9	100	5.26	CLR1
bin3c.70	6	98.04	15.69	CLR1
bin3c.71	4	86.27	1.96	CLR1
bin3c.726	0	58.82	0	CLR1
bin3c.72	4	98.04	2.63	CLR1
bin3c.73	0	82.35	2.63	CLR1
bin3c.740	4	54.9	0	CLR1
bin3c.74	3	98.04	7.84	CLR1
bin3c.7558	0	50.98	0	CLR1
bin3c.75	6	98.04	3.92	CLR1
bin3c.76	2	96.08	0	CLR1
bin3c.775	7	62.75	0	CLR1
bin3c.77	0	86.27	0	CLR1
bin3c.7856	4	54.9	0	CLR1
bin3c.79	0	100	0	CLR1
bin3c.80	5	98.04	3.92	CLR1
bin3c.81	4	98.04	3.92	CLR1
bin3c.82	1	96.08	5.26	CLR1
bin3c.833	59	52.94	0	CLR1
bin3c.83	11	100	0	CLR1
bin3c.84	0	88.24	3.92	CLR1
bin3c.85	0	96.08	7.84	CLR1
bin3c.867	13	52.94	0	CLR1
bin3c.86	1	96.08	3.92	CLR1
bin3c.88	2	100	15.69	CLR1
bin3c.89	5	100	2.63	CLR1
bin3c.9009	0	52.94	0	CLR1
bin3c.9010	0	56.86	0	CLR1
bin3c.90	0	96.08	5.88	CLR1
bin3c.91	5	94.12	7.84	CLR1
bin3c.928	6	50.98	0	CLR1
bin3c.93	4	96.08	0	CLR1
bin3c.94	4	62.75	0	CLR1
bin3c.96	0	98.04	1.96	CLR1
bin3c.97	0	96.08	3.92	CLR1
bin3c.98	0	100	3.92	CLR1
bin3c.99	2	92.16	0	CLR1
